# DNA methylation marks associated with body composition in children from India and the Gambia - findings from the EMPHASIS study

**DOI:** 10.1101/2025.05.15.654252

**Authors:** Prachand Issarapu, Manisha Arumalla, Elie Antoun, Chiara di Gravio, Kate Ward, Caroline H D Fall, Andrew M Prentice, Giriraj Ratan Chandak, Matt J Silver, the EMPHASIS study group

**Affiliations:** Genomic Research on Complex Diseases (GRC Group), CSIR-Centre for Cellular and Molecular Biology, Hyderabad, India; MRC Unit The Gambia at the London School of Hygiene and Tropical Medicine, The Gambia; London School of Hygiene and Tropical Medicine, London, UK; School of Medicine, University of Southampton, Southampton, UK; MRC Lifecourse Epidemiology Centre, Human Development and Health, University of Southampton, Southampton, UK

**Keywords:** Epigenetics, DNA methylation, Body composition EMPHASIS study, Epigenome Wide Association Study (EWAS)

## Abstract

**Background:** Differences in body composition during childhood can influence long-term health, with notable links to cardiometabolic disorders in later life. While genetic associations with body composition traits are well-studied, less is known about the role of epigenetic mechanisms, particularly in low- and middle-income countries where the burden of cardiometabolic disease is high. We investigated links between DNA methylation and three compartments of body composition: fat mass, lean mass, and bone measures using data from children enrolled in the *Epigenetic Mechanisms linking Pre-conceptional nutrition and Health Assessed in India and Sub-Saharan Africa* (EMPHASIS) study.

**Results:** We conducted an epigenome-wide association study (EWAS) of 11 body composition traits assessed through dual-energy X-ray absorptiometry in children from India (age = 5-7 years, n = 686) and The Gambia (age = 7-9 years, n = 289), with blood DNA methylation measured at approximately 800,000 CpGs sites on on the Illumina EPIC array. Cohort-specific analysis identified 15 unique differentially methylated CpGs (dmCpGs) associated with traits across all three compartments of body composition (p<3.6x10^-8^). Cross-cohort meta-analysis revealed 4 loci associated with lean mass and bone area. Notably, dmCpGs mapping to the *SOCS3* gene, previously linked to height in Indian, African and European populations, were associated with lean mass and bone area in both the Indian cohort and combined meta-analyses. Region-level EWAS identified differentially methylated regions (DMRs), linked to lean mass and bone area mapping to *SOCS3* and *P4HB* genes overlapping identified dmCpGs associated with the same phenotypes. Other DMRs mapped to genes including *BPNT1, RNU5F-1, LTA, HIF1A, HIF1A-AS1, MTHFD1*, and *TRIM72* were associated with multiple traits.

**Conclusion:** We report novel DNA methylation signatures associated with body composition traits in children from two low- and middle-income countries, highlighting a potential role for epigenetic mechanisms in shaping early-life body composition.
