## Supplementary_Tables for "DNA methylation marks associated with body composition in children from India and the Gambia - findings from the EMPHASIS study"

### Sheet: ST1
Supplementary table 1: Effect of maternal micronutrients supplementation on body compositon dmCpGs in A) Indian and B) the Gambian cohorts
A. Indian cohort							B.Gambian cohort
cpg	estimate	std.error	statistic	p.value	p.adust*		cpg	estimate	std.error	statistic	p.value	p.adjust*
cg13343932	0.000272742	0.00373918	0.0729417	0.941874	1		cg02770672	-0.0061422	0.0041251	-1.48899	0.13768	1
cg11047325	-0.00345977	0.00454486	-0.76125	0.446776	1		cg09476872	-0.0004921	0.00075173	-0.65459	0.5133	1
cg18181703	-0.000572149	0.00291076	-0.196564	0.844229	1		cg18097144	9.8e-05	0.00210106	0.0466371	0.962838	1
cg02628581	0.00464877	0.00438137	1.06103	0.289059	1		cg26764799	-0.0044857	0.00403782	-1.11092	0.267609	1
cg02976109	0.00384855	0.00232069	1.65837	0.0977122	0.87941		cg15730234	0.00052325	0.00533264	0.0981224	0.921909	1
cg01023593	0.000334862	0.000716907	0.467093	0.640586	1		cg24271718	0.00016649	0.00067858	0.245346	0.806378	1
cg19420720	0.000553074	0.00182059	0.303789	0.761383	1		cg21502154	1.1e-05	0.00146706	0.00752824	0.993999	1
cg00002837	-0.00147556	0.00387238	-0.381047	0.703289	1		cg13343932	-0.0011582	0.00545953	-0.212138	0.832163	1
cg25345365	0.00658137	0.00367396	1.79136	0.0736878	0.66319		cg11047325	-0.0042655	0.00649327	-0.656917	0.511804	1
							cg18181703	0.0009458	0.0038421	0.246168	0.805743	1
							cg25345365	0.00266259	0.0040683	0.654472	0.513375	1
*p.adjust: Bonferroni corrected p-values

### Sheet: ST2 
Supplementary Table 2: Effect of season of conception (SoC) on the body composition associated dmCpGs in the Gambian cohort
cpg	estimate	std.error	statistic	p.value	p.adjust*
cg02770672	-0.006297	0.00466139	-1.35089	0.177918	1
cg09476872	0.00044469	0.00086885	0.511822	0.609215	1
cg18097144	0.00314202	0.00227749	1.3796	0.168909	1
cg26764799	-0.0073051	0.00440052	-1.66005	0.0981243	1
cg15730234	-0.0012656	0.00612072	-0.206778	0.836347	1
cg24271718	0.00085046	0.00074625	1.13963	0.255501	1
cg21502154	-0.0014863	0.00163689	-0.90802	0.364718	1
cg13343932	0.00639758	0.00644256	0.993019	0.321635	1
cg11047325	0.00378567	0.007717	0.490562	0.624155	1
cg18181703	0.0013569	0.00467777	0.290075	0.771993	1
cg25345365	-0.0045925	0.00511516	-0.897827	0.370118	1
*p.adjust: Bonferroni corrected p-values

### Sheet: ST3
Supplementary Table 3: Differentially methylated regions (DMRs) associated with body composition traits in the Indian cohort
	outcome	chr	start	end	n	width	estimate	se	p.value	p.adjust	UCSC_RefGene_Name	CpG_Island	cohort
1	Lean mass index	7	31591502	31591716	3	214	-0.366856	0.0520394	1.79e-12	1.53e-06	CCDC129		ind
2	Lean mass index	19	57989027	57989134	4	107	-0.422107	0.073851	1.09e-08	0.0093338	ZNF772		ind
3	Lean mass	17	76354934	76355061	2	127	1.33492	0.197604	1.42e-11	1.26e-05	SOCS3, LOC101928674	Island	ind
4	Lean mass	16	31227812	31228555	11	743	-0.522868	0.080942	1.05e-10	9.3e-05	TRIM72, PYDC1	Island, S_Shore	ind
5	Lean mass	21	43299590	43299747	3	157	1.33707	0.215628	5.62e-10	0.000498353	PRDM15		ind
6	Lean mass	6	31539735	31539998	4	263	-0.37767	0.0619728	1.1e-09	0.000976268	LTA		ind
7	Lean mass	4	76649299	76649574	7	275	-1.07095	0.179188	2.28e-09	0.00202039	USO1	Island, N_Shore	ind
8	Lean mass	13	51289817	51289912	2	95	0.237087	0.0426055	2.63e-08	0.0232967	DLEU7		ind
9	Lean mass	14	50863674	50864245	6	571	0.254825	0.0466104	4.57e-08	0.0405767	CDKL1	S_Shore	ind
10	Fat percent	19	57988964	57989117	4	153	0.762666	0.121647	3.62e-10	0.000312518	ZNF772		ind
11	Fat percent	16	57219756	57220135	9	379	0.500515	0.0901439	2.82e-08	0.0243076	RSPRY1, FAM192A	Island	ind
12	Bone mineral density	2	54013802	54014222	11	420	-19.7182	2.79486	1.72e-12	1.52e-06	LOC100302652, ASB3, ERLEC1, GPR75-ASB3	Island	ind
13	Bone mineral density	14	50863783	50864245	5	462	6.07591	1.04066	5.27e-09	0.00465201	CDKL1	S_Shore	ind
14	Bone mineral density	1	156163701	156163765	4	64	-29.1469	5.07274	9.15e-09	0.00807989	SLC25A44	Island	ind
15	Bone mineral content	16	31227812	31228555	11	743	-0.00842913	0.00123423	8.52e-12	7.57e-06	TRIM72, PYDC1	Island, S_Shore	ind
16	Bone mineral content	2	54013802	54013962	5	160	-0.0107616	0.00177016	1.21e-09	0.00107119	LOC100302652, ASB3, ERLEC1	Island	ind
17	Bone mineral content	11	66336244	66336773	4	529	-0.0132336	0.00234547	1.68e-08	0.01491	CTSF	S_Shore	ind
18	Bone mineral content	6	31539735	31540014	6	279	-0.00542546	0.000979026	3e-08	0.0266024	LTA		ind
19	Bone mineral content	17	76354621	76355061	3	440	0.0165029	0.00298829	3.34e-08	0.0296751	SOCS3, LOC101928674	N_Shore, Island	ind
20	Bone mineral content	6	131893980	131894023	2	43	0.00703915	0.00128204	4.01e-08	0.0355767	ARG1		ind
21	Bone area	2	54013802	54013962	5	160	-0.00879369	0.00138451	2.13e-10	0.000192166	LOC100302652, ASB3, ERLEC1	Island	ind
22	Bone area	17	76354621	76355061	3	440	0.0150889	0.00242518	4.92e-10	0.000442996	SOCS3, LOC101928674	N_Shore, Island	ind
23	Bone area	16	31228299	31228555	6	256	-0.00811227	0.00134126	1.46e-09	0.00131972	TRIM72, PYDC1	S_Shore	ind
24	Bone area	6	31539735	31539998	4	263	-0.00454007	0.00077935	5.7e-09	0.0051331	LTA		ind
25	Bone area	17	41322548	41322603	2	55	0.0642792	0.0115404	2.55e-08	0.0229678	NBR1, LOC101929767	N_Shore	ind
26	Bone area	6	24357985	24358298	3	313	-0.0139713	0.00251592	2.81e-08	0.0252813	KAAG1, DCDC2	Island	ind
27	Bone area	13	92002454	92003418	5	964	0.00724825	0.00131182	3.29e-08	0.0296343	MIR19A, MIR17HG, MIR92A1, MIR20A, MIR17, MIR19B1, MIR18A	S_Shore	ind
28	Bone area	17	79816504	79816559	2	55	0.00803332	0.00145768	3.57e-08	0.0321528	P4HB	N_Shore	ind
29	Bone area	14	50863783	50864245	5	462	0.0030179	0.000553312	4.92e-08	0.0443244	CDKL1	S_Shore	ind
30	Android fat	17	37823905	37824461	5	556	0.826537	0.129071	1.52e-10	0.000130907	PNMT	Island	ind

### Sheet: ST4
Supplementary Table 4: Differentially methylated regions (DMRs) associated with body composition traits in the Gambian cohort
	outcome	chr	start	end	n	width	estimate	se	p.value	p.adjust	UCSC_RefGene_Name	CpG_Island	cohort
1	Lean mass index	17	80190129	80190154	3	25	0.806977	0.124791	1e-10	8.59e-05	SLC16A3	S_Shore	gmb
2	Lean mass index	8	74883978	74884532	9	554	-2.14262	0.374764	1.08e-08	0.00927889	TCEB1	Island, N_Shore	gmb
3	Lean mass	5	148799955	148800342	2	387	-0.4227	0.0645913	5.98e-11	5.17e-05	LOC728264, MIR143HG		gmb
4	Lean mass	19	12897075	12897519	2	444	0.900262	0.156673	9.13e-09	0.00789642		S_Shelf, N_Shelf	gmb
5	Gynoid fat	3	130745449	130745948	15	499	-2.33039	0.383676	1.25e-09	0.00107976	NEK11, ASTE1	Island, S_Shore	gmb
6	Fat percent	1	220263017	220263239	6	222	-0.882427	0.148525	2.83e-09	0.00248455	BPNT1, RNU5F-1		gmb
7	Fat percent	6	144329726	144329766	3	40	-0.263146	0.0472942	2.64e-08	0.023161	HYMAI, PLAGL1	Island	gmb
8	Fat mass index	10	43133994	43134302	7	308	-0.760439	0.0799711	1.93e-21	1.69e-15	ZNF33B	Island, S_Shore	gmb
9	Fat mass index	1	220263017	220263237	5	220	-1.63142	0.205415	1.99e-15	1.74e-09	BPNT1, RNU5F-1		gmb
10	Fat mass index	11	67007458	67007628	8	170	-2.64498	0.48728	5.7e-08	0.0499513	KDM2A		gmb
11	Fat mass	1	220263017	220263237	5	220	-1.3642	0.217044	3.27e-10	0.000285412	BPNT1, RNU5F-1		gmb
12	BMI	14	62161583	62162064	8	481	-1.48432	0.255268	6.07e-09	0.00528649	HIF1A, HIF1A-AS1	Island, N_Shore	gmb
13	BMI	14	64854572	64854866	6	294	-1.17671	0.206052	1.13e-08	0.00979601	MTHFD1, MIR548AZ	Island	gmb
14	BMI	1	220263017	220263195	4	178	-1.22058	0.217099	1.89e-08	0.0164138	BPNT1, RNU5F-1		gmb
15	BMI	6	109774738	109775161	3	423	-1.73673	0.317395	4.45e-08	0.0387863	MICAL1	N_Shore	gmb
16	Bone mineral density	11	94278324	94278407	2	83	-9.87435	1.80723	4.66e-08	0.0409619	FUT4	Island	gmb
17	Bone mineral content	5	148799955	148800342	2	387	-0.00384204	0.000530742	4.52e-13	3.92e-07	LOC728264, MIR143HG		gmb
18	Bone area	14	64854676	64854866	4	190	-0.0130904	0.00213729	9.08e-10	0.000786891	MTHFD1, MIR548AZ	Island	gmb
19	Bone area	5	148799955	148800342	2	387	-0.00363461	0.000605284	1.92e-09	0.00166	LOC728264, MIR143HG		gmb
20	Android fat	14	64854676	64854866	4	190	-1.07538	0.181657	3.22e-09	0.00283406	MTHFD1, MIR548AZ	Island	gmb
21	Android fat	17	76226674	76227227	4	553	-0.646853	0.116226	2.61e-08	0.0229921	TMEM235, LOC283999	N_Shore	gmb
22	Android fat	14	62161583	62162064	8	481	-1.33014	0.241398	3.59e-08	0.0315308	HIF1A, HIF1A-AS1	Island, N_Shore	gmb

### Sheet: ST5
Supplementary Table 5: EWAScatalog look up results
	CpG	Location	Chr	Pos	Gene	Type	Beta	SE	P	Details	StudyID
5	cg00002837	chr1:44513358	1	44513358	-	Open sea	NA	NA	2.44e-09	-	25249537_sex_discovery
6	cg00002837	chr1:44513358	1	44513358	-	Open sea	NA	NA	2.77e-10	-	25249537_sex_replication
4	cg00002837	chr1:44513358	1	44513358	-	Open sea	NA	NA	5.67e-08	-	26500701_sex_kora_f3
3	cg00002837	chr1:44513358	1	44513358	-	Open sea	NA	NA	7.94e-15	-	26500701_sex_kora_f4
1	cg00002837	chr1:44513358	1	44513358	-	Open sea	0.008	0.002	6.56e-05	-	27040690_maternal_smoking_in_pregnancy_sustained_maternal_smoking_in_pregnancy_effect_on_newborns_adjusted_for_cell_counts
2	cg00002837	chr1:44513358	1	44513358	-	Open sea	NA	NA	5.87e-14	-	28056824_age_4_vs_age_0
54	cg00002837	chr1:44513358	1	44513358	-	Open sea	0.12294	0.00523	1.4e-58	NA	30602389_Battram-T_tissue_ewas_catalog_re-analysis_of_geo_data__geo_accession_id_is_gse124366__tissue_types_are_buccal_epithelial_cells_and_peripheral_blood_mononuclear_cells
74	cg00002837	chr1:44513358	1	44513358	-	Open sea	0.0075	0.0019	6.6e-05	NA	31536415_Sikdar-S_prenatal_smoke_exposure_inverse_varience-weighted_fixed-effects_meta-analysis
114	cg00002837	chr1:44513358	1	44513358	-	Open sea	-0.0032	0.00025	0	NA	33450751_Mulder-RH_age_model_1_with_age_as_a_fixed_effect
128	cg00002837	chr1:44513358	1	44513358	-	Open sea	0.0018	NA	8e-08	NA	33450751_Mulder-RH_age_model_1_with_age_as_a_random_effect
146	cg00002837	chr1:44513358	1	44513358	-	Open sea	-0.019	0.0025	5e-14	NA	33450751_Mulder-RH_sex_discovery
212	cg00002837	chr1:44513358	1	44513358	-	Open sea	1.1	0.243	4.9e-06	Basic_Model	Robert-F.-Hillary_c-reactive_protein__crp__levels_basic_model
204	cg00002837	chr1:44513358	1	44513358	-	Open sea	1.2	0.248	2.9e-06	Fully_Adjusted_Model	Robert-F.-Hillary_c-reactive_protein__crp__levels_fully-adjusted_model
216	cg00913147	chr18:74276182	18	74276182	-	Open sea	-1.8	0.327	1.6e-08	Basic_Model	Robert-F.-Hillary_c-reactive_protein__crp__levels_basic_model
55	cg01023593	chr19:58962093	19	58962093	ZNF324B	North shore	0.052	0.00329	1.1e-36	NA	30602389_Battram-T_tissue_ewas_catalog_re-analysis_of_geo_data__geo_accession_id_is_gse124366__tissue_types_are_buccal_epithelial_cells_and_peripheral_blood_mononuclear_cells
115	cg01023593	chr19:58962093	19	58962093	ZNF324B	North shore	0.0027	0.00031	0	NA	33450751_Mulder-RH_age_model_1_with_age_as_a_fixed_effect
134	cg01023593	chr19:58962093	19	58962093	ZNF324B	North shore	-0.0091	0.0022	2.6e-05	NA	33450751_Mulder-RH_age_model_2_at_6y_with_age_as_a_fixed_effect
158	cg02628581	chr6:149641011	6	149641011	TAB2	South shore	0.041	0.00418	4.4e-16	NA	32795589_Kyung-WK_eosinophilia_discovery
170	cg02628581	chr6:149641011	6	149641011	TAB2	South shore	-0.55	0.14	9.1e-05	NA	Gadd-DA_ccl14_protein_levels__seqid___2900-53__somascan_protein_measurement
185	cg02628581	chr6:149641011	6	149641011	TAB2	South shore	-0.579	0.141	3.8e-05	NA	Gadd-DA_dnajb12_protein_levels__seqid___8006-12__somascan_protein_measurement
168	cg02628581	chr6:149641011	6	149641011	TAB2	South shore	-0.57	0.14	4.9e-05	NA	Gadd-DA_pacap_protein_levels__seqid___16322-10__somascan_protein_measurement
214	cg02628581	chr6:149641011	6	149641011	TAB2	South shore	-2.8	0.215	8.9e-40	Basic_Model	Robert-F.-Hillary_c-reactive_protein__crp__levels_basic_model
206	cg02628581	chr6:149641011	6	149641011	TAB2	South shore	-1.5	0.223	8.2e-12	Fully_Adjusted_Model	Robert-F.-Hillary_c-reactive_protein__crp__levels_fully-adjusted_model
11	cg02770672	chr6:164366085	6	164366085	-	Open sea	-2.22595	0.07356	5.86e-48	-	25282492_fetal_vs_adult_liver
9	cg02770672	chr6:164366085	6	164366085	-	Open sea	-0.0065	0.0014	3.4e-06	-	27651444_smoking_current_vs_never_smoking
10	cg02770672	chr6:164366085	6	164366085	-	Open sea	NA	NA	1.2e-79	-	28056824_age_4_vs_age_0
56	cg02770672	chr6:164366085	6	164366085	-	Open sea	-0.07364	0.00476	1.1e-35	NA	30602389_Battram-T_tissue_ewas_catalog_re-analysis_of_geo_data__geo_accession_id_is_gse124366__tissue_types_are_buccal_epithelial_cells_and_peripheral_blood_mononuclear_cells
76	cg02770672	chr6:164366085	6	164366085	-	Open sea	-0.006	0.00122	8.9e-07	NA	31536415_Sikdar-S_smoking_random_effects_meta-analysis
116	cg02770672	chr6:164366085	6	164366085	-	Open sea	0.0064	0.00033	0	NA	33450751_Mulder-RH_age_model_1_with_age_as_a_fixed_effect
135	cg02770672	chr6:164366085	6	164366085	-	Open sea	-0.027	0.0021	0	NA	33450751_Mulder-RH_age_model_2_at_6y_with_age_as_a_fixed_effect
148	cg02770672	chr6:164366085	6	164366085	-	Open sea	0.0019	0.00036	3.5e-07	NA	33450751_Mulder-RH_age_sex_discovery
147	cg02770672	chr6:164366085	6	164366085	-	Open sea	-0.022	0.0035	3.1e-10	NA	33450751_Mulder-RH_sex_discovery
13	cg02976109	chr12:124119053	12	124119053	GTF2H3;EIF2B1	South shore	NA	NA	6.77e-07	-	26500701_sex_kora_f3
12	cg02976109	chr12:124119053	12	124119053	GTF2H3;EIF2B1	South shore	NA	NA	1.89e-18	-	26500701_sex_kora_f4
71	cg02976109	chr12:124119053	12	124119053	GTF2H3;EIF2B1	South shore	0.0213	0.00447	4.8e-06	NA	27886173_Battram-T_crohn_s_disease_ewas_catalog_re-analysis_of_geo_data__geo_accession_id_is_gse87640
57	cg02976109	chr12:124119053	12	124119053	GTF2H3;EIF2B1	South shore	0.27679	0.00373	8.8e-144	NA	30602389_Battram-T_tissue_ewas_catalog_re-analysis_of_geo_data__geo_accession_id_is_gse124366__tissue_types_are_buccal_epithelial_cells_and_peripheral_blood_mononuclear_cells
117	cg02976109	chr12:124119053	12	124119053	GTF2H3;EIF2B1	South shore	-0.0014	0.00021	1.1e-11	NA	33450751_Mulder-RH_age_model_1_with_age_as_a_fixed_effect
14	cg03048535	chr12:109747100	12	109747100	FOXN4	Island	0.00755	0.0013	1.97e-09	-	23334450_rheumatoid_arthritis
58	cg03048535	chr12:109747100	12	109747100	FOXN4	Island	0.01667	0.00124	2e-29	NA	30602389_Battram-T_tissue_ewas_catalog_re-analysis_of_geo_data__geo_accession_id_is_gse124366__tissue_types_are_buccal_epithelial_cells_and_peripheral_blood_mononuclear_cells
118	cg03048535	chr12:109747100	12	109747100	FOXN4	Island	0.00043	7.2e-05	2.9e-09	NA	33450751_Mulder-RH_age_model_1_with_age_as_a_fixed_effect
129	cg03048535	chr12:109747100	12	109747100	FOXN4	Island	0.00063	NA	8.4e-19	NA	33450751_Mulder-RH_age_model_1_with_age_as_a_random_effect
141	cg03048535	chr12:109747100	12	109747100	FOXN4	Island	0.0019	0.00047	5.7e-05	NA	33450751_Mulder-RH_age_model_2_at_9y_with_age_as_a_fixed_effect
15	cg05341575	chr12:125625032	12	125625032	AACS	Open sea	-0.19688	0.0318	5.86e-10	-	25650246_gestational_age
119	cg05341575	chr12:125625032	12	125625032	AACS	Open sea	-0.00049	8.2e-05	1.9e-09	NA	33450751_Mulder-RH_age_model_1_with_age_as_a_fixed_effect
130	cg05341575	chr12:125625032	12	125625032	AACS	Open sea	0.00047	NA	3.7e-05	NA	33450751_Mulder-RH_age_model_1_with_age_as_a_random_effect
144	cg05341575	chr12:125625032	12	125625032	AACS	Open sea	0.0018	NA	3.4e-08	NA	33450751_Mulder-RH_age_model_2_at_9y_with_age_as_a_random_effect
59	cg08890477	chr7:154997031	7	154997031	-	Open sea	-0.37038	0.01307	1.1e-70	NA	30602389_Battram-T_tissue_ewas_catalog_re-analysis_of_geo_data__geo_accession_id_is_gse124366__tissue_types_are_buccal_epithelial_cells_and_peripheral_blood_mononuclear_cells
120	cg08890477	chr7:154997031	7	154997031	-	Open sea	-0.0027	0.0002	0	NA	33450751_Mulder-RH_age_model_1_with_age_as_a_fixed_effect
136	cg08890477	chr7:154997031	7	154997031	-	Open sea	0.009	0.0014	3.5e-11	NA	33450751_Mulder-RH_age_model_2_at_6y_with_age_as_a_fixed_effect
52	cg11015356	chr20:62693102	20	62693102	TCEA2	North shore	-3.62289	0.4457	4.37e-16	-	27105112_hiv_infection_discovery
131	cg11015356	chr20:62693102	20	62693102	TCEA2	North shore	0.0011	NA	8.4e-09	NA	33450751_Mulder-RH_age_model_1_with_age_as_a_random_effect
94	cg11047325	chr17:76354934	17	76354934	SOCS3	Island	-0.149	NA	8.1e-12	NA	30779925_Somineni-H_crohn_s_disease
97	cg11047325	chr17:76354934	17	76354934	SOCS3	Island	-0.143	NA	8.7e-11	NA	30779925_Somineni-H_crohn_s_disease_inflammatory_crohn_s_disease
105	cg11047325	NA	NA	NA	NA	NA	0.018	NA	3.9e-11	NA	30935889_Birmingham-M_fev1
108	cg11047325	NA	NA	NA	NA	NA	0.014	NA	1.3e-06	NA	30935889_Birmingham-M_fvc
152	cg11047325	chr17:76354934	17	76354934	SOCS3	Island	NA	NA	6.3e-11	NA	33593402_Christiansen-C_smoking_current_vs_never_smoking_meta-analysis_in_european_samples
154	cg11047325	chr17:76354934	17	76354934	SOCS3	Island	-0.356	0.044	5.7e-16	NA	33593402_Christiansen-C_smoking_current_vs_never_smoking_meta-analysis_in_trans-ethnic_samples
160	cg11047325	chr17:76354934	17	76354934	SOCS3	Island	-10.5	2.5	3.9e-05	NA	34670603_Chen-Y_body_mass_index_multi-ethnic_asian_meta-analysis
222	cg11047325	chr17:76354934	17	76354934	SOCS3	Island	-10	2.1	1.8e-06	NA	38184627_Anna-Ulrich_idiopathic_heritable_pulmonary_arterial_hypertension_discovery
161	cg11047325	chr17:76354934	17	76354934	SOCS3	Island	-0.41	0.098	3.3e-05	NA	Gadd-DA_apof_protein_levels__seqid___12370-30__somascan_protein_measurement
175	cg11047325	chr17:76354934	17	76354934	SOCS3	Island	-0.44	0.098	8.6e-06	NA	Gadd-DA_b2m_protein_levels__seqid___3485-28__somascan_protein_measurement
186	cg11047325	chr17:76354934	17	76354934	SOCS3	Island	-0.4	0.098	5.6e-05	NA	Gadd-DA_clpsl1_protein_levels__seqid___9526-3__somascan_protein_measurement
173	cg11047325	chr17:76354934	17	76354934	SOCS3	Island	-0.4	0.098	5.2e-05	NA	Gadd-DA_cxcl11_protein_levels__seqid___3038-9__somascan_protein_measurement
171	cg11047325	chr17:76354934	17	76354934	SOCS3	Island	0.4	0.098	4.2e-05	NA	Gadd-DA_edar_protein_levels__seqid___2977-7__somascan_protein_measurement
179	cg11047325	chr17:76354934	17	76354934	SOCS3	Island	-0.39	0.098	6.7e-05	NA	Gadd-DA_epo_protein_levels__seqid___5813-58__somascan_protein_measurement
181	cg11047325	chr17:76354934	17	76354934	SOCS3	Island	-0.407	0.098	3.5e-05	NA	Gadd-DA_faim3_protein_levels__seqid___6574-11__somascan_protein_measurement
178	cg11047325	chr17:76354934	17	76354934	SOCS3	Island	-0.39	0.098	7.1e-05	NA	Gadd-DA_fgl1_protein_levels__seqid___5581-28__somascan_protein_measurement
182	cg11047325	chr17:76354934	17	76354934	SOCS3	Island	-0.47	0.098	1.9e-06	NA	Gadd-DA_igflr1_protein_levels__seqid___7244-16__somascan_protein_measurement
164	cg11047325	chr17:76354934	17	76354934	SOCS3	Island	-0.47	0.097	1.4e-06	NA	Gadd-DA_inhbb_protein_levels__seqid___13676-46__somascan_protein_measurement
188	cg11047325	chr17:76354934	17	76354934	SOCS3	Island	-0.42	0.098	2.1e-05	NA	Gadd-DA_lag3_protein_levels__seqid___9950-229__somascan_protein_measurement
163	cg11047325	chr17:76354934	17	76354934	SOCS3	Island	-0.4	0.098	4.8e-05	NA	Gadd-DA_rbl2_protein_levels__seqid___13565-2__somascan_protein_measurement
191	cg11047325	chr17:76354934	17	76354934	SOCS3	Island	-0.016	0.00326	9.3e-07		Robert-F-Hillary_Incident_Stroke_Basic_model
202	cg11047325	chr17:76354934	17	76354934	SOCS3	Island	-0.053	0.0073	1.8e-13		Robert-F-Hillary_Prevalent_Rheumatoid_Arthritis_(Self-report)_Basic_model
198	cg11047325	chr17:76354934	17	76354934	SOCS3	Island	-0.042	0.0081	1.8e-07		Robert-F-Hillary_Prevalent_Rheumatoid_Arthritis_(Self-report)_Fully-adjusted_model
194	cg11047325	chr17:76354934	17	76354934	SOCS3	Island	-0.039	0.00652	3e-09		Robert-F-Hillary_Prevalent_Stroke_(Self-report)_Basic_model
219	cg11047325	chr17:76354934	17	76354934	SOCS3	Island	-3.2	0.119	2e-156	Basic_Model	Robert-F.-Hillary_c-reactive_protein__crp__levels_basic_model
209	cg11047325	chr17:76354934	17	76354934	SOCS3	Island	-1.8	0.136	3.9e-38	Fully_Adjusted_Model	Robert-F.-Hillary_c-reactive_protein__crp__levels_fully-adjusted_model
68	cg11714320	chr12:111845176	12	111845176	SH2B3	South shore	-0.0011	0.00013	8.6e-16	NA	23177740_Battram-T_age_ewas_catalog_re-analysis_of_geo_data__geo_accession_id_is_gse40279
18	cg11714320	chr12:111845176	12	111845176	SH2B3	South shore	0.14269	0.0262	5.28e-08	-	25650246_gestational_age
17	cg11714320	chr12:111845176	12	111845176	SH2B3	South shore	1.28872	0.2099	8.24e-10	-	27105112_hiv_infection_discovery
16	cg11714320	chr12:111845176	12	111845176	SH2B3	South shore	-0.000467	8e-05	8e-09	-	27717397_gestational_age_last_menstrual_periodestimated_gestational_age
60	cg11714320	chr12:111845176	12	111845176	SH2B3	South shore	-0.369	0.00694	2.9e-117	NA	30602389_Battram-T_tissue_ewas_catalog_re-analysis_of_geo_data__geo_accession_id_is_gse124366__tissue_types_are_buccal_epithelial_cells_and_peripheral_blood_mononuclear_cells
121	cg11714320	chr12:111845176	12	111845176	SH2B3	South shore	0.0058	0.00018	0	NA	33450751_Mulder-RH_age_model_1_with_age_as_a_fixed_effect
132	cg11714320	chr12:111845176	12	111845176	SH2B3	South shore	0.0024	NA	1.7e-53	NA	33450751_Mulder-RH_age_model_1_with_age_as_a_random_effect
137	cg11714320	chr12:111845176	12	111845176	SH2B3	South shore	-0.021	0.001	0	NA	33450751_Mulder-RH_age_model_2_at_6y_with_age_as_a_fixed_effect
142	cg11714320	chr12:111845176	12	111845176	SH2B3	South shore	0.0049	0.00098	6e-07	NA	33450751_Mulder-RH_age_model_2_at_9y_with_age_as_a_fixed_effect
145	cg11714320	chr12:111845176	12	111845176	SH2B3	South shore	0.0036	NA	1.9e-07	NA	33450751_Mulder-RH_age_model_2_at_9y_with_age_as_a_random_effect
174	cg11714320	chr12:111845176	12	111845176	SH2B3	South shore	0.58	0.139	3.1e-05	NA	Gadd-DA_gzma_protein_levels__seqid___3440-7__somascan_protein_measurement
187	cg11714320	chr12:111845176	12	111845176	SH2B3	South shore	0.54	0.139	9.5e-05	NA	Gadd-DA_gzmk_protein_levels__seqid___9545-156__somascan_protein_measurement
96	cg13343932	chr17:76355061	17	76355061	SOCS3;LOC101928674	Island	-0.093	NA	9.6e-09	NA	30779925_Somineni-H_crohn_s_disease
99	cg13343932	chr17:76355061	17	76355061	SOCS3;LOC101928674	Island	-0.089	NA	7.3e-08	NA	30779925_Somineni-H_crohn_s_disease_inflammatory_crohn_s_disease
106	cg13343932	NA	NA	NA	NA	NA	0.014	NA	6.5e-10	NA	30935889_Birmingham-M_fev1
109	cg13343932	NA	NA	NA	NA	NA	0.01	NA	1.2e-05	NA	30935889_Birmingham-M_fvc
151	cg13343932	chr17:76355061	17	76355061	SOCS3;LOC101928674	Island	NA	NA	7e-12	NA	33593402_Christiansen-C_smoking_current_vs_never_smoking_meta-analysis_in_european_samples
155	cg13343932	chr17:76355061	17	76355061	SOCS3;LOC101928674	Island	-0.349	0.044	2.9e-15	NA	33593402_Christiansen-C_smoking_current_vs_never_smoking_meta-analysis_in_trans-ethnic_samples
223	cg13343932	chr17:76355061	17	76355061	SOCS3;LOC101928674	Island	-13	2.8	2.2e-06	NA	38184627_Anna-Ulrich_idiopathic_heritable_pulmonary_arterial_hypertension_discovery
162	cg13343932	chr17:76355061	17	76355061	SOCS3;LOC101928674	Island	-0.5	0.122	3.7e-05	NA	Gadd-DA_apof_protein_levels__seqid___12370-30__somascan_protein_measurement
176	cg13343932	chr17:76355061	17	76355061	SOCS3;LOC101928674	Island	-0.51	0.122	3.4e-05	NA	Gadd-DA_b2m_protein_levels__seqid___3485-28__somascan_protein_measurement
183	cg13343932	chr17:76355061	17	76355061	SOCS3;LOC101928674	Island	-0.52	0.122	1.8e-05	NA	Gadd-DA_igflr1_protein_levels__seqid___7244-16__somascan_protein_measurement
166	cg13343932	chr17:76355061	17	76355061	SOCS3;LOC101928674	Island	-0.51	0.121	2.9e-05	NA	Gadd-DA_inhbb_protein_levels__seqid___13676-46__somascan_protein_measurement
192	cg13343932	chr17:76355061	17	76355061	SOCS3;LOC101928674	Island	-0.019	0.00395	1.4e-06		Robert-F-Hillary_Incident_Stroke_Basic_model
203	cg13343932	chr17:76355061	17	76355061	SOCS3;LOC101928674	Island	-0.06	0.0088	8.9e-12		Robert-F-Hillary_Prevalent_Rheumatoid_Arthritis_(Self-report)_Basic_model
199	cg13343932	chr17:76355061	17	76355061	SOCS3;LOC101928674	Island	-0.05	0.0099	4.7e-07		Robert-F-Hillary_Prevalent_Rheumatoid_Arthritis_(Self-report)_Fully-adjusted_model
195	cg13343932	chr17:76355061	17	76355061	SOCS3;LOC101928674	Island	-0.046	0.00791	5.3e-09		Robert-F-Hillary_Prevalent_Stroke_(Self-report)_Basic_model
220	cg13343932	chr17:76355061	17	76355061	SOCS3;LOC101928674	Island	-3.6	0.145	8.6e-132	Basic_Model	Robert-F.-Hillary_c-reactive_protein__crp__levels_basic_model
210	cg13343932	chr17:76355061	17	76355061	SOCS3;LOC101928674	Island	-2	0.166	2e-33	Fully_Adjusted_Model	Robert-F.-Hillary_c-reactive_protein__crp__levels_fully-adjusted_model
51	cg15647311	chr19:12897519	19	12897519	-	North shelf	NA	NA	3.83e-17	-	26857698_primary_sjogrens_syndrome_whole_blood
50	cg15647311	chr19:12897519	19	12897519	-	North shelf	-0.000726	9.5e-05	5.68e-14	-	27717397_gestational_age_last_menstrual_periodestimated_gestational_age
49	cg15647311	chr19:12897519	19	12897519	-	North shelf	-0.000261	5.7e-05	5.86e-06	-	27717397_gestational_age_ultrasoundestimated_gestational_age
61	cg15647311	chr19:12897519	19	12897519	-	North shelf	0.29895	0.00315	6.1e-164	NA	30602389_Battram-T_tissue_ewas_catalog_re-analysis_of_geo_data__geo_accession_id_is_gse124366__tissue_types_are_buccal_epithelial_cells_and_peripheral_blood_mononuclear_cells
122	cg15647311	chr19:12897519	19	12897519	-	North shelf	0.00079	0.00013	1.1e-09	NA	33450751_Mulder-RH_age_model_1_with_age_as_a_fixed_effect
138	cg15647311	chr19:12897519	19	12897519	-	North shelf	-0.005	0.00092	6.3e-08	NA	33450751_Mulder-RH_age_model_2_at_6y_with_age_as_a_fixed_effect
149	cg15647311	chr19:12897519	19	12897519	-	North shelf	-0.0023	0.0004	5.8e-08	NA	33564054_Kashima-K_gestational_age
218	cg15647311	chr19:12897519	19	12897519	-	North shelf	-1.9	0.401	2.4e-06	Basic_Model	Robert-F.-Hillary_c-reactive_protein__crp__levels_basic_model
215	cg15730234	chr1:101759418	1	101759418	-	Open sea	-2.5	0.197	2.3e-37	Basic_Model	Robert-F.-Hillary_c-reactive_protein__crp__levels_basic_model
207	cg15730234	chr1:101759418	1	101759418	-	Open sea	-1.2	0.202	6.3e-09	Fully_Adjusted_Model	Robert-F.-Hillary_c-reactive_protein__crp__levels_fully-adjusted_model
213	cg18097144	chr2:233923781	2	233923781	INPP5D	North shore	4.6	0.453	9.8e-24	Basic_Model	Robert-F.-Hillary_c-reactive_protein__crp__levels_basic_model
205	cg18097144	chr2:233923781	2	233923781	INPP5D	North shore	2.9	0.467	5.7e-10	Fully_Adjusted_Model	Robert-F.-Hillary_c-reactive_protein__crp__levels_fully-adjusted_model
69	cg18181703	chr17:76354621	17	76354621	SOCS3	North shore	0.0142	0.00352	6.7e-05	NA	25424692_Battram-T_smoking_ewas_catalog_re-analysis_of_geo_data__geo_accession_id_is_gse50660__never_vs_former_smokers
38	cg18181703	chr17:76354621	17	76354621	SOCS3	North shore	-0.051293	0.0099	2.1e-07	-	26095709_type_ii_diabetes_discovery
39	cg18181703	chr17:76354621	17	76354621	SOCS3	North shore	-0.0619	0.0099	4.7e-10	-	26095709_type_ii_diabetes_metaanalysis
37	cg18181703	chr17:76354621	17	76354621	SOCS3	North shore	NA	NA	3.52e-09	-	26857698_primary_sjogrens_syndrome_whole_blood
34	cg18181703	chr17:76354621	17	76354621	SOCS3	North shore	NA	NA	1.02e-08	-	27564309_body_mass_index_discovery
35	cg18181703	chr17:76354621	17	76354621	SOCS3	North shore	-0.15	0.031	1.75e-06	-	27564309_body_mass_index_validation
19	cg18181703	chr17:76354621	17	76354621	SOCS3	North shore	-0.0153	0.0027	1.8e-08	-	27651444_smoking_current_vs_never_smoking
33	cg18181703	chr17:76354621	17	76354621	SOCS3	North shore	-0.023	0.004	1.01e-07	-	27824951_creactive_protein_kora_f4_discovery
32	cg18181703	chr17:76354621	17	76354621	SOCS3	North shore	-0.0022	0.00033	1.13e-10	-	27826092_body_mass_index
22	cg18181703	chr17:76354621	17	76354621	SOCS3	North shore	-8.4e-05	1.3e-05	9.17e-11	-	27843151_alcohol_consumption_per_day_african_ancestry
72	cg18181703	chr17:76354621	17	76354621	SOCS3	North shore	0.0619	0.00689	1.6e-15	NA	27886173_Battram-T_crohn_s_disease_ewas_catalog_re-analysis_of_geo_data__geo_accession_id_is_gse87640
73	cg18181703	chr17:76354621	17	76354621	SOCS3	North shore	-0.0471	0.0066	1.4e-11	NA	27886173_Battram-T_inflammatory_bowel_disease_ewas_catalog_re-analysis_of_geo_data__geo_accession_id_is_gse87640
20	cg18181703	chr17:76354621	17	76354621	SOCS3	North shore	-0.0053	0.000606	2.13e-18	-	27955697_creactive_protein_discovery
21	cg18181703	chr17:76354621	17	76354621	SOCS3	North shore	-0.0091	0.001268	7.08e-13	-	27955697_creactive_protein_replication
27	cg18181703	chr17:76354621	17	76354621	SOCS3	North shore	-18	1.8	2.8e-20	-	28002404_body_mass_index_all_ancestry_discovery
31	cg18181703	chr17:76354621	17	76354621	SOCS3	North shore	-12.1	1.5	1.6e-16	-	28002404_body_mass_index_all_ancestry_replication
30	cg18181703	chr17:76354621	17	76354621	SOCS3	North shore	NA	NA	4e-35	-	28002404_body_mass_index_discovery_and_replication
25	cg18181703	chr17:76354621	17	76354621	SOCS3	North shore	-16.79	2.06	3.5e-16	-	28002404_body_mass_index_european_ancestry_discovery
28	cg18181703	chr17:76354621	17	76354621	SOCS3	North shore	-10.62	1.49	1.2e-12	-	28002404_body_mass_index_european_ancestry_replication
26	cg18181703	chr17:76354621	17	76354621	SOCS3	North shore	-20.75	2.79	7.1e-11	-	28002404_body_mass_index_south_asian_ancestry_discovery
29	cg18181703	chr17:76354621	17	76354621	SOCS3	North shore	-20.53	4.77	2e-05	-	28002404_body_mass_index_south_asian_ancestry_replication
23	cg18181703	chr17:76354621	17	76354621	SOCS3	North shore	-0.0258	0.00402	2.12e-10	-	28095459_body_mass_index_framingham_heart_study_batch_2
24	cg18181703	chr17:76354621	17	76354621	SOCS3	North shore	NA	NA	9.05e-10	-	28095459_body_mass_index_metaanalysis
36	cg18181703	chr17:76354621	17	76354621	SOCS3	North shore	NA	NA	3.08e-07	-	29086770_educational_attainment_basic_model
110	cg18181703	chr17:76354621	17	76354621	SOCS3	North shore	-0.227	NA	1.1e-13	NA	29278407_Geurts-YM_bmi_discovery
101	cg18181703	chr17:76354621	17	76354621	SOCS3	North shore	NA	NA	5.5e-08	NA	29311653_Marioni-R_cognitive_abilities___digit_test_fully_adjusted_model
100	cg18181703	chr17:76354621	17	76354621	SOCS3	North shore	NA	NA	3.5e-11	NA	29311653_Marioni-R_cognitive_abilities__digit_test_basic_adjusted_model
102	cg18181703	chr17:76354621	17	76354621	SOCS3	North shore	NA	NA	1.4e-06	NA	29311653_Marioni-R_cognitive_abilities__phonemic_verbal_fluency_basic_adjusted_model
79	cg18181703	chr17:76354621	17	76354621	SOCS3	North shore	-0.0217	0.00265	4.1e-16	NA	29740313_Mendelson-MM_soluble_tumor_necrosis_factor_receptor_2
62	cg18181703	chr17:76354621	17	76354621	SOCS3	North shore	0.11938	0.00415	1.2e-71	NA	30602389_Battram-T_tissue_ewas_catalog_re-analysis_of_geo_data__geo_accession_id_is_gse124366__tissue_types_are_buccal_epithelial_cells_and_peripheral_blood_mononuclear_cells
80	cg18181703	chr17:76354621	17	76354621	SOCS3	North shore	0.012	0.002	9.8e-08	NA	30631468_van-Dongen-J_educational_attainment_model_1
81	cg18181703	chr17:76354621	17	76354621	SOCS3	North shore	0.01	0.002	4.9e-06	NA	30631468_van-Dongen-J_educational_attainment_model_2
95	cg18181703	chr17:76354621	17	76354621	SOCS3	North shore	-0.083	NA	3e-10	NA	30779925_Somineni-H_crohn_s_disease
98	cg18181703	chr17:76354621	17	76354621	SOCS3	North shore	-0.081	NA	2.9e-09	NA	30779925_Somineni-H_crohn_s_disease_inflammatory_crohn_s_disease
113	cg18181703	chr17:76354621	17	76354621	SOCS3	North shore	1.2	0.158	3.7e-14	NA	31073081_Imboden-M_fev1_meta-analysis
92	cg18181703	chr17:76354621	17	76354621	SOCS3	North shore	-0.0014	NA	6.5e-11	NA	31510868_Sun-D_body_mass_index_discovery_in_europeans
91	cg18181703	chr17:76354621	17	76354621	SOCS3	North shore	NA	NA	5e-16	NA	31510868_Sun-D_body_mass_index_meta-analysis_in_europeans
93	cg18181703	chr17:76354621	17	76354621	SOCS3	North shore	-0.0014	NA	3.4e-06	NA	31510868_Sun-D_body_mass_index_replication_in_europeans
75	cg18181703	chr17:76354621	17	76354621	SOCS3	North shore	-0.01518	0.00131	5.8e-31	NA	31536415_Sikdar-S_smoking_random_effects_meta-analysis
112	cg18181703	chr17:76354621	17	76354621	SOCS3	North shore	-0.12	0.0139	5.2e-18	NA	31552803_Dugue-PA_smoking_current_vs_never_smoking
84	cg18181703	chr17:76354621	17	76354621	SOCS3	North shore	NA	NA	3.4e-05	NA	31789449_Dugue-P-A_alcohol_consumption_lifetime_consumption_discovery
85	cg18181703	chr17:76354621	17	76354621	SOCS3	North shore	NA	NA	4.9e-05	NA	31789449_Dugue-P-A_alcohol_consumption_previous_week_consumption_discovery
88	cg18181703	chr17:76354621	17	76354621	SOCS3	North shore	0.004	0.001	2e-12	NA	32525743_Ma-J_healthy_eating_european_meta-analysis
90	cg18181703	chr17:76354621	17	76354621	SOCS3	North shore	0.003	0.001	2e-11	NA	32525743_Ma-J_healthy_eating_trans-ethnic_meta-analysis
87	cg18181703	chr17:76354621	17	76354621	SOCS3	North shore	0.004	0.001	3.5e-10	NA	32525743_Ma-J_mediterranean_diet_european_meta-analysis
89	cg18181703	chr17:76354621	17	76354621	SOCS3	North shore	0.003	0.001	4.6e-08	NA	32525743_Ma-J_mediterranean_diet_trans-ethnic_meta-analysis
157	cg18181703	chr17:76354621	17	76354621	SOCS3	North shore	0.92	NA	6.2e-06	NA	32697766_Colicino-E_all_cause_mortality_basic_model
123	cg18181703	chr17:76354621	17	76354621	SOCS3	North shore	0.0046	0.0002	0	NA	33450751_Mulder-RH_age_model_1_with_age_as_a_fixed_effect
133	cg18181703	chr17:76354621	17	76354621	SOCS3	North shore	0.0013	NA	3e-05	NA	33450751_Mulder-RH_age_model_1_with_age_as_a_random_effect
139	cg18181703	chr17:76354621	17	76354621	SOCS3	North shore	0.0065	0.0014	3.7e-06	NA	33450751_Mulder-RH_age_model_2_at_6y_with_age_as_a_fixed_effect
143	cg18181703	chr17:76354621	17	76354621	SOCS3	North shore	-0.0079	0.0013	3.5e-09	NA	33450751_Mulder-RH_age_model_2_at_9y_with_age_as_a_fixed_effect
150	cg18181703	chr17:76354621	17	76354621	SOCS3	North shore	0.004	0.0007	6.8e-08	NA	33564054_Kashima-K_gestational_age
153	cg18181703	chr17:76354621	17	76354621	SOCS3	North shore	NA	NA	5.8e-06	NA	33593402_Christiansen-C_smoking_current_vs_never_smoking_meta-analysis_in_european_samples
156	cg18181703	chr17:76354621	17	76354621	SOCS3	North shore	-0.01	0.00231	6.2e-06	NA	33622391_Juvinao-Quintero-DL_type_2_diabetes_meta-analysis
159	cg18181703	chr17:76354621	17	76354621	SOCS3	North shore	-20.9	5.1	4.3e-05	NA	34670603_Chen-Y_body_mass_index_multi-ethnic_asian_meta-analysis
224	cg18181703	chr17:76354621	17	76354621	SOCS3	North shore	-17	3.5	1.7e-06	NA	38184627_Anna-Ulrich_idiopathic_heritable_pulmonary_arterial_hypertension_discovery
172	cg18181703	chr17:76354621	17	76354621	SOCS3	North shore	-0.75	0.176	1.8e-05	NA	Gadd-DA_cxcl11_protein_levels__seqid___3038-9__somascan_protein_measurement
184	cg18181703	chr17:76354621	17	76354621	SOCS3	North shore	-0.75	0.176	2.3e-05	NA	Gadd-DA_igflr1_protein_levels__seqid___7244-16__somascan_protein_measurement
165	cg18181703	chr17:76354621	17	76354621	SOCS3	North shore	-0.73	0.174	2.8e-05	NA	Gadd-DA_inhbb_protein_levels__seqid___13676-46__somascan_protein_measurement
189	cg18181703	chr17:76354621	17	76354621	SOCS3	North shore	-0.68	0.175	9.8e-05	NA	Gadd-DA_lag3_protein_levels__seqid___9950-229__somascan_protein_measurement
167	cg18181703	chr17:76354621	17	76354621	SOCS3	North shore	-0.73	0.174	2.8e-05	NA	Gadd-DA_pacap_protein_levels__seqid___16322-10__somascan_protein_measurement
177	cg18181703	chr17:76354621	17	76354621	SOCS3	North shore	-0.72	0.176	4e-05	NA	Gadd-DA_pi3_protein_levels__seqid___4982-54__somascan_protein_measurement
190	cg18181703	chr17:76354621	17	76354621	SOCS3	North shore	-0.023	0.00565	5e-05		Robert-F-Hillary_Incident_Stroke_Basic_model
201	cg18181703	chr17:76354621	17	76354621	SOCS3	North shore	-0.082	0.0126	9.5e-11		Robert-F-Hillary_Prevalent_Rheumatoid_Arthritis_(Self-report)_Basic_model
197	cg18181703	chr17:76354621	17	76354621	SOCS3	North shore	-0.064	0.0139	3.8e-06		Robert-F-Hillary_Prevalent_Rheumatoid_Arthritis_(Self-report)_Fully-adjusted_model
193	cg18181703	chr17:76354621	17	76354621	SOCS3	North shore	-0.059	0.01135	1.9e-07		Robert-F-Hillary_Prevalent_Stroke_(Self-report)_Basic_model
217	cg18181703	chr17:76354621	17	76354621	SOCS3	North shore	-5.7	0.219	6.9e-146	Basic_Model	Robert-F.-Hillary_c-reactive_protein__crp__levels_basic_model
208	cg18181703	chr17:76354621	17	76354621	SOCS3	North shore	-3.1	0.246	2.9e-37	Fully_Adjusted_Model	Robert-F.-Hillary_c-reactive_protein__crp__levels_fully-adjusted_model
82	cg19420720	chr17:79816504	17	79816504	P4HB	North shore	-0.89	0.128	1.5e-13	NA	24014485_Petersen-A-K_m32388_dodecanedioate_no_snps_model
83	cg19420720	chr17:79816504	17	79816504	P4HB	North shore	-0.89	0.129	3.5e-13	NA	24014485_Petersen-A-K_m32388_dodecanedioate_snps_as_covariates_model
47	cg19420720	chr17:79816504	17	79816504	P4HB	North shore	2.40625	0.14845	5.1e-28	-	25282492_fetal_vs_adult_liver
46	cg19420720	chr17:79816504	17	79816504	P4HB	North shore	NA	NA	2.13e-08	-	26500701_sex_kora_f4
41	cg19420720	chr17:79816504	17	79816504	P4HB	North shore	-0.000939	0.000124	8.56e-14	-	27717397_gestational_age_last_menstrual_periodestimated_gestational_age
40	cg19420720	chr17:79816504	17	79816504	P4HB	North shore	-0.000593	0.000105	1.99e-08	-	27717397_gestational_age_ultrasoundestimated_gestational_age
44	cg19420720	chr17:79816504	17	79816504	P4HB	North shore	21.6	3.1	7.3e-11	-	28002404_body_mass_index_all_ancestry_discovery
45	cg19420720	chr17:79816504	17	79816504	P4HB	North shore	NA	NA	6.1e-12	-	28002404_body_mass_index_discovery_and_replication
42	cg19420720	chr17:79816504	17	79816504	P4HB	North shore	19.2	3.06	3.4e-10	-	28002404_body_mass_index_european_ancestry_discovery
43	cg19420720	chr17:79816504	17	79816504	P4HB	North shore	41.92	8.18	6.4e-06	-	28002404_body_mass_index_south_asian_ancestry_discovery
111	cg19420720	chr17:79816504	17	79816504	P4HB	North shore	0.097	NA	8.9e-05	NA	29278407_Geurts-YM_bmi_discovery
103	cg19420720	chr17:79816504	17	79816504	P4HB	North shore	0.024	0.0056	1.2e-05	NA	29410382_Lichtenfels-AJ_nitrogen_dioxide_exposure
70	cg19420720	chr17:79816504	17	79816504	P4HB	North shore	0.0295	0.00591	1.5e-06	NA	30045751_Battram-T_alzheimer_s_disease_ewas_catalog_re-analysis_of_geo_data__geo_accession_id_is_gse66351
63	cg19420720	chr17:79816504	17	79816504	P4HB	North shore	0.61306	0.00603	1.4e-169	NA	30602389_Battram-T_tissue_ewas_catalog_re-analysis_of_geo_data__geo_accession_id_is_gse124366__tissue_types_are_buccal_epithelial_cells_and_peripheral_blood_mononuclear_cells
77	cg19420720	chr17:79816504	17	79816504	P4HB	North shore	0.0123	0.0023	7.4e-08	NA	31230546_Kazmi-N_hypertensive_disorders_of_pregnancy_meta_analysis_unadjusted_model
78	cg19420720	chr17:79816504	17	79816504	P4HB	North shore	0.0321	0.006	7.7e-08	NA	31230546_Kazmi-N_preeclampsia_meta_analysis_unadjusted_model
86	cg19420720	chr17:79816504	17	79816504	P4HB	North shore	NA	NA	8.3e-05	NA	31789449_Dugue-P-A_alcohol_consumption_previous_week_consumption_discovery
124	cg19420720	chr17:79816504	17	79816504	P4HB	North shore	-0.00078	0.00016	1.9e-06	NA	33450751_Mulder-RH_age_model_1_with_age_as_a_fixed_effect
211	cg19420720	chr17:79816504	17	79816504	P4HB	North shore	2.5	0.329	1.4e-14	Basic_Model	Robert-F.-Hillary_c-reactive_protein__crp__levels_basic_model
53	cg21502154	chr11:94963152	11	94963152	SESN3	North shore	15	3.7	9.4e-05	NA	Battram-T_triglycerides_in_very_large_hdl
66	cg24271718	chr7:151402023	7	151402023	PRKAG2	Open sea	-0.02739	0.00214	1.5e-27	NA	30602389_Battram-T_tissue_ewas_catalog_re-analysis_of_geo_data__geo_accession_id_is_gse124366__tissue_types_are_buccal_epithelial_cells_and_peripheral_blood_mononuclear_cells
127	cg24271718	chr7:151402023	7	151402023	PRKAG2	Open sea	-0.00062	8.6e-05	5.9e-13	NA	33450751_Mulder-RH_age_model_1_with_age_as_a_fixed_effect
221	cg25345365	chr11:114050114	11	114050114	ZBTB16	Open sea	1.4	0.177	4.5e-15	Basic_Model	Robert-F.-Hillary_c-reactive_protein__crp__levels_basic_model
180	cg26764799	chr10:94044301	10	94044301	CPEB3	Open sea	-0.63	0.15	2.9e-05	NA	Gadd-DA_cecr1_protein_levels__seqid___6077-63__somascan_protein_measurement
169	cg26764799	chr10:94044301	10	94044301	CPEB3	Open sea	-0.7	0.15	3.1e-06	NA	Gadd-DA_kir2dl3_protein_levels__seqid___17153-46__somascan_protein_measurement
200	cg26764799	chr10:94044301	10	94044301	CPEB3	Open sea	-0.045	0.0113	7.4e-05		Robert-F-Hillary_Prevalent_Rheumatoid_Arthritis_(Self-report)_Basic_model
196	cg26764799	chr10:94044301	10	94044301	CPEB3	Open sea	-0.049	0.0115	1.9e-05		Robert-F-Hillary_Prevalent_Rheumatoid_Arthritis_(Self-report)_Fully-adjusted_model
67	cg27451508	chr17:19652257	17	19652257	ALDH3A1	South shelf	0.49447	0.00894	2.7e-120	NA	30602389_Battram-T_tissue_ewas_catalog_re-analysis_of_geo_data__geo_accession_id_is_gse124366__tissue_types_are_buccal_epithelial_cells_and_peripheral_blood_mononuclear_cells
140	cg27451508	chr17:19652257	17	19652257	ALDH3A1	South shelf	-0.0046	0.0011	2.9e-05	NA	33450751_Mulder-RH_age_model_2_at_6y_with_age_as_a_fixed_effect

### Sheet: ST6
Supplemetary Table 6: Genomic inflation values lambda for the EWAS anlayses in the Indian cohort
Outcome	Lambda
Android fat	1.0658
BMI	1.0466
Bone area	1.2806
Bone mineral content	1.2059
Bone mineral density	1.1782
Fat mass	1.0831
Fat mass index	1.0611
Fat percent	1.0677
Gynoid fat	1.0764
Lean mass	1.1837
Lean mass index	0.98545

### Sheet: ST7
Supplemetary Table 7: Genomic inflation values lambda for the EWAS anlayses in the Gambian cohort
Outcome	Lambda
Bone area	1.06
Bone mineral content	1.059
Bone mineral density	1.1119
BMI	1.0872
Lean mass	1.0595
Lean mass index	1.0139
Android fat	1.1027
Fat mass	1.0826
Fat percent	1.1075
Fat mass index	1.1026
Gynoid fat	1.0313
